# Hormones do not make the mole-rat: no steroid hormone signatures of subordinate behavioral phenotypes

**DOI:** 10.1101/2022.04.14.487730

**Authors:** Ilapreet Toor, Mariela Faykoo-Martinez, Phoebe D. Edwards, Rudy Boonstra, Melissa M. Holmes

**Affiliations:** Ecology and Evolutionary Biology, University of Toronto, Toronto, ON; Cell and Systems Biology, University of Toronto, Toronto, ON; Psychology, University of Toronto Mississauga, Mississauga, ON

**Keywords:** androgens, behavioral phenotype, cooperative breeding, DHEA, estradiol, naked mole-rat, progesterone, social behavior, social status, testosterone

## Abstract

In some cooperatively breeding groups, individuals have distinct behavioral characteristics that are often stable and predictable across time. However, in others, like the eusocial naked mole-rat, evidence for behavioral phenotypes is ambiguous. Here, we study whether the naked mole-rat can be divided into discrete phenotypes and if circulating hormone levels underpin these differences. Naked mole-rat colonies consist of a single breeding female and dozens to hundreds of non-reproductive subordinates. The subordinates can potentially be divided into soldiers, who defend the colony; workers, who maintain it; and dispersers, who want to leave it. We established six colonies de novo, tracked them over three years, and assessed the behavior and hormone levels of the subordinates. We found that soldiers tended to be from earlier litters and were higher ranked compared to workers, whereas dispersers were distributed throughout litters and rankings. There was no difference in estradiol, testosterone, or dehydroepiandrosterone (DHEA) levels amongst phenotypes. Progesterone levels were higher in soldiers but this difference appeared to be driven by a few individuals. Principal component analysis demonstrated that soldiers separated into a discrete category relative to workers/dispersers, with the highest ranked loadings being age, weight, and testosterone levels. However, the higher testosterone in soldiers was correlated with large body size instead of strictly behavioral phenotype. Workers and dispersers have more overlap with each other and no hormonal differences. Thus the behavioral variation in subordinate naked mole-rats is likely not driven by circulating steroid hormone levels but rather stems from alternative neural and/or neuroendocrine mechanisms.
