## Supplementary material for "Hormones do not make the mole-rat: no steroid hormone signatures of subordinate behavioral phenotypes": File A1

### Sheet: ANOVA output
	Independent Variable	Degrees of Freedom	Sum of Squares	Mean of Squares	F-value	P-value	FDR adjusted P-value
PC1	Sex	1	0.02988	0.02988	0.023276	0.879965	0.942322
	Phenotype	2	119.985	59.9926	46.7336	3.58e-09	5.37485e-08
	Litter	2	20.3231	10.1615	7.91573	0.002172	0.0108588
	Sex:Phenotype	2	0.159439	0.07972	0.062101	0.939933	0.975057
	Sex:Litter	2	4.29024	2.14512	1.67103	0.208381	0.539891
	Phenotype:Litter	2	2.69501	1.34751	1.04969	0.36497	0.782078
	Sex:Phenotype:Litter	1	5.02057	5.02057	3.91097	0.059096	0.295479
	Residuals	25	32.0929	1.28371	NA	NA
PC2	Sex	1	8.06815	8.06815	9.79235	0.004417	0.0331256
	Phenotype	2	23.202	11.601	14.0802	8.02e-05	0.000601807
	Litter	2	22.3899	11.1949	13.5873	0.000101	0.00152087
	Sex:Phenotype	2	1.86717	0.933586	1.1331	0.338021	0.824429
	Sex:Litter	2	6.38426	3.19213	3.8743	0.034225	0.198819
	Phenotype:Litter	2	14.9848	7.49242	9.09358	0.001077	0.0161588
	Sex:Phenotype:Litter	1	0.335061	0.335061	0.406665	0.529465	0.721998
	Residuals	25	20.5981	0.823924	NA	NA
PC3	Sex	1	0.275466	0.275466	0.177308	0.677295	0.942322
	Phenotype	2	1.53373	0.766862	0.493603	0.616247	0.924371
	Litter	2	4.36862	2.18431	1.40597	0.263852	0.565397
	Sex:Phenotype	2	4.46624	2.23312	1.43738	0.256514	0.824429
	Sex:Litter	2	4.29225	2.14613	1.38139	0.269752	0.578039
	Phenotype:Litter	2	1.28984	0.64492	0.415113	0.664733	0.859099
	Sex:Phenotype:Litter	1	0.072585	0.072585	0.04672	0.830625	0.877381
	Residuals	25	38.84	1.5536	NA	NA
PC4	Sex	1	0.008997	0.008997	0.005341	0.942322	0.942322
	Phenotype	2	0.73933	0.369665	0.219445	0.804495	0.936892
	Litter	2	2.22296	1.11148	0.659812	0.52572	0.716891
	Sex:Phenotype	2	0.659841	0.329921	0.195852	0.823384	0.950058
	Sex:Litter	2	2.46258	1.23129	0.730935	0.491466	0.737199
	Phenotype:Litter	2	1.2826	0.641301	0.380697	0.687279	0.859099
	Sex:Phenotype:Litter	1	0.040931	0.040931	0.024298	0.877381	0.877381
	Residuals	25	42.1136	1.68454	NA	NA
PC5	Sex	1	0.023446	0.023446	0.025352	0.874773	0.942322
	Phenotype	2	1.78686	0.893429	0.966047	0.394342	0.739392
	Litter	2	4.25878	2.12939	2.30247	0.120837	0.302092
	Sex:Phenotype	2	1.0188	0.509399	0.550803	0.583324	0.950058
	Sex:Litter	2	1.52868	0.764339	0.826465	0.449198	0.737199
	Phenotype:Litter	2	1.47938	0.73969	0.799812	0.460581	0.859099
	Sex:Phenotype:Litter	1	5.34559	5.34559	5.78009	0.023944	0.295479
	Residuals	25	23.1207	0.924829	NA	NA
PC6	Sex	1	0.076009	0.076009	0.083597	0.774866	0.942322
	Phenotype	2	0.358061	0.17903	0.196902	0.822532	0.936892
	Litter	2	1.73574	0.86787	0.954506	0.398592	0.716891
	Sex:Phenotype	2	3.40821	1.7041	1.87422	0.174411	0.824429
	Sex:Litter	2	3.57365	1.78683	1.9652	0.161183	0.539891
	Phenotype:Litter	2	0.96459	0.482295	0.53044	0.594821	0.859099
	Sex:Phenotype:Litter	1	0.051813	0.051813	0.056985	0.813272	0.877381
	Residuals	25	22.7309	0.909234	NA	NA
PC7	Sex	1	8.6691	8.6691	19.3478	0.000177	0.0026566
	Phenotype	2	1.27596	0.637979	1.42385	0.259648	0.639392
	Litter	2	2.15322	1.07661	2.40279	0.111053	0.302092
	Sex:Phenotype	2	0.719472	0.359736	0.802862	0.459263	0.861119
	Sex:Litter	2	0.405697	0.202849	0.452719	0.641008	0.828724
	Phenotype:Litter	2	2.13154	1.06577	2.37859	0.113332	0.424995
	Sex:Phenotype:Litter	1	0.303277	0.303277	0.676855	0.41845	0.720151
	Residuals	25	11.2017	0.448067	NA	NA
PC8	Sex	1	2.12544	2.12544	4.11623	0.053251	0.266253
	Phenotype	2	0.139315	0.069658	0.134903	0.874433	0.936892
	Litter	2	0.773442	0.386721	0.748945	0.48318	0.716891
	Sex:Phenotype	2	1.11554	0.55777	1.08021	0.35485	0.824429
	Sex:Litter	2	1.68394	0.84197	1.6306	0.215956	0.539891
	Phenotype:Litter	2	1.88142	0.940712	1.82183	0.182555	0.547664
	Sex:Phenotype:Litter	1	0.02174	0.02174	0.042103	0.839085	0.877381
	Residuals	25	12.9089	0.516355	NA	NA
PC9	Sex	1	0.291198	0.291198	0.568778	0.45779	0.857718
	Phenotype	2	0.06486	0.03243	0.063343	0.938771	0.938771
	Litter	2	0.751844	0.375922	0.734264	0.489923	0.716891
	Sex:Phenotype	2	0.217895	0.108947	0.2128	0.809767	0.950058
	Sex:Litter	2	0.26633	0.133165	0.260102	0.773033	0.888094
	Phenotype:Litter	2	0.08557	0.042785	0.083569	0.920083	0.950112
	Sex:Phenotype:Litter	1	0.322878	0.322878	0.630657	0.434588	0.720151
	Residuals	25	12.7993	0.511971	NA	NA
PC10	Sex	1	0.494543	0.494543	1.51347	0.230061	0.690183
	Phenotype	2	0.221361	0.110681	0.338721	0.715901	0.936892
	Litter	2	0.21069	0.105345	0.322392	0.727381	0.839286
	Sex:Phenotype	2	0.174807	0.087404	0.267485	0.767464	0.950058
	Sex:Litter	2	0.11291	0.056455	0.172773	0.842325	0.888094
	Phenotype:Litter	2	0.736151	0.368075	1.12644	0.340092	0.782078
	Sex:Phenotype:Litter	1	0.866208	0.866208	2.6509	0.11603	0.435113
	Residuals	25	8.16901	0.32676	NA	NA
PC11	Sex	1	0.06837	0.06837	0.504235	0.484217	0.857718
	Phenotype	2	0.990099	0.495049	3.65103	0.040632	0.202776
	Litter	2	2.14708	1.07354	7.91744	0.002169	0.0108588
	Sex:Phenotype	2	0.522886	0.261443	1.92816	0.166432	0.824429
	Sex:Litter	2	0.997675	0.498838	3.67897	0.039764	0.198819
	Phenotype:Litter	2	0.145563	0.072782	0.536771	0.591221	0.859099
	Sex:Phenotype:Litter	1	0.59134	0.59134	4.36119	0.04711	0.295479
	Residuals	25	3.38979	0.135592	NA	NA
PC12	Sex	1	0.067952	0.067952	0.502985	0.484754	0.857718
	Phenotype	2	0.887853	0.443927	3.28597	0.054074	0.202776
	Litter	2	0.121315	0.060658	0.448991	0.643319	0.804148
	Sex:Phenotype	2	0.268209	0.134105	0.992648	0.384734	0.824429
	Sex:Litter	2	0.032219	0.016109	0.119242	0.888094	0.888094
	Phenotype:Litter	2	0.856265	0.428133	3.16906	0.059339	0.424995
	Sex:Phenotype:Litter	1	0.069426	0.069426	0.513898	0.480101	0.720151
	Residuals	25	3.37744	0.135098	NA	NA
PC13	Sex	1	0.125039	0.125039	1.5254	0.228286	0.690183
	Phenotype	2	0.208176	0.104088	1.26981	0.298383	0.639392
	Litter	2	0.430302	0.215151	2.62471	0.092318	0.302092
	Sex:Phenotype	2	0.059541	0.02977	0.363179	0.699071	0.950058
	Sex:Litter	2	0.665059	0.33253	4.05666	0.0298	0.198819
	Phenotype:Litter	2	0.441125	0.220563	2.69073	0.087426	0.424995
	Sex:Phenotype:Litter	1	0.069632	0.069632	0.849467	0.365512	0.720151
	Residuals	25	2.04928	0.081971	NA	NA
PC14	Sex	1	0.045894	0.045894	0.436979	0.514631	0.857718
	Phenotype	2	0.104162	0.052081	0.495892	0.614892	0.924371
	Litter	2	0.026698	0.013349	0.127101	0.88121	0.944154
	Sex:Phenotype	2	0.005311	0.002656	0.025285	0.975057	0.975057
	Sex:Litter	2	0.087768	0.043884	0.417843	0.662979	0.828724
	Phenotype:Litter	2	0.010771	0.005386	0.05128	0.950112	0.950112
	Sex:Phenotype:Litter	1	0.081555	0.081555	0.77653	0.386598	0.720151
	Residuals	25	2.62563	0.105025	NA	NA
PC15	Sex	1	0.006529	0.006529	0.144642	0.706921	0.942322
	Phenotype	2	0.151038	0.075519	1.67307	0.208006	0.624018
	Litter	2	0.000948	0.000474	0.010499	0.98956	0.98956
	Sex:Phenotype	2	0.146313	0.073156	1.62073	0.217852	0.824429
	Sex:Litter	2	0.088526	0.044263	0.980613	0.389049	0.729468
	Phenotype:Litter	2	0.010568	0.005284	0.117063	0.890013	0.950112
	Sex:Phenotype:Litter	1	0.046462	0.046462	1.02933	0.320035	0.720151
	Residuals	25	1.12845	0.045138	NA	NA

### Sheet: PC loadings
	PC1	PC2	PC3	PC4	PC5	PC6	PC7	PC8	PC9	PC10	PC11	PC12	PC13	PC14	PC15
Colony-centered adjusted weight	0.226602	-0.44917	0.141136	-0.10181	0.084216	-0.08753	0.186842	-0.06372	0.068528	-0.32979	0.455704	-0.36764	0.36424	0.267689	0.047798
Colony-centered adjusted age	0.278291	-0.36178	0.050745	0.202815	0.086979	-0.09094	0.096684	-0.33526	-0.02573	-0.14918	-0.59498	0.40531	0.242401	0.077685	-0.06627
Hiearchical rank	-0.22719	0.447248	-0.01572	0.050319	-0.09144	0.269674	-0.07914	0.1107	-0.18056	-0.48184	-0.1222	-0.0193	0.597865	0.005762	-0.09177
log Progesterone (pg/mL)	0.087095	0.088539	-0.39594	-0.50254	0.348719	0.115986	0.427036	-0.1877	-0.42723	-0.10075	0.002443	0.046028	-0.1161	-0.11971	-0.00042
log Estradiol (pg/mL)	0.06689	0.059301	-0.57404	-0.21163	0.249859	-0.40879	-0.4346	0.072954	0.376683	-0.04865	-0.08024	-0.02775	0.198448	0.038345	0.040503
log Testosterone (pg/mL)	0.133829	-0.38745	-0.15008	-0.16236	-0.27915	0.039151	0.076996	0.776554	-0.15618	-0.03354	-0.18714	0.057839	0.040439	-0.16445	-0.04582
log DHEA (pg/mL)	-0.01141	-0.18708	-0.27453	-0.22832	-0.7145	0.10203	-0.29873	-0.43564	-0.15418	-0.0555	0.093032	0.005867	-0.04082	-0.00449	-0.01447
Aggression Percent Duration	-0.01669	0.184276	-0.2337	0.421199	-0.26101	-0.66499	0.351267	0.003119	-0.2847	-0.02793	0.102926	-0.06955	0.027766	-0.03948	-0.0201
Aggression Frequency	0.049746	-0.17183	-0.40834	0.566866	0.197192	0.348723	-0.18292	0.047143	-0.1266	-0.33049	0.076042	-0.11339	-0.35153	0.094431	0.085801
Non-social Percent Duration	-0.38391	0.010739	-0.04242	-0.17511	-0.16138	-0.05425	0.305588	0.047044	0.287585	-0.26981	-0.34659	-0.14755	-0.31918	0.544175	0.006745
Non-social Frequency	-0.3685	-0.19361	-0.15976	0.072705	0.012431	0.061178	0.237944	-0.03813	0.380267	-0.13714	0.337735	0.420357	0.028579	-0.28334	-0.44573
Pro-social Percent Duration	-0.34588	-0.23014	-0.209	0.111347	0.132364	0.124095	-0.01106	-0.03227	-0.23017	0.561596	-0.09808	-0.26094	0.292141	0.283295	-0.35434
Pro-social Frequency	-0.39526	-0.20462	-0.11543	0.076576	-0.00684	0.082998	0.183769	-0.08113	0.118038	0.116004	-0.07729	-0.04441	0.224262	-0.29301	0.750962
Sociosexual Percent	-0.32351	-0.23198	0.248712	-0.07952	0.167453	-0.26527	-0.23912	-0.10583	-0.1791	-0.28469	-0.22689	-0.39401	-0.1736	-0.46026	-0.21149
Sociosexual Frequency	-0.35076	-0.14535	0.15977	-0.10423	0.160308	-0.23594	-0.29182	0.114853	-0.40754	-0.0927	0.235874	0.502444	-0.04637	0.338483	0.200604
